# Differential mutational profile of SARS-CoV-2 proteins across deceased and asymptomatic patients

**DOI:** 10.1101/2021.03.31.437815

**Authors:** Rezwanuzzaman Laskar, Safdar Ali

## Abstract

The SARS-CoV-2 infection spread at an alarming rate with many places showed multiple peaks in incidence. Present study involves a total of 332 SARS-CoV-2 sequences from 114 Asymptomatic and 218 Deceased patients from twenty-one different countries. The mining of mutations was done using the GISAID CoVSurver (www.gisaid.org/epiflu-applications/covsurver-mutations-app) with the reference sequence ‘hCoV-19/Wuhan/WIV04/2019’ present in NCBI with Accession number NC-045512.2. The impact of the mutations on SARS-CoV-2 proteins mutation was predicted using PredictSNP1(loschmidt.chemi.muni.cz/predictsnp1) which is a meta-server integrating six predictor tools: SIFT, PhD-SNP, PolyPhen-1, PolyPhen-2, MAPP and SNAP. The iStable integrated server (predictor.nchu.edu.tw/iStable) was used to predict shifts in the protein stability due to mutations. A total of 372 variants were observed in the 332 SARS-CoV-2 sequences with several variants incident in multiple patients accounting for a total of 1596 incidences. Asymptomatic and Deceased specific mutants constituted 32% and 62% of the repertoire respectively indicating their exclusivity. However, the most prevalent mutations were those present in both. Though some parts of the genome are more variable than others but there was clear difference between incidence and prevalence. NSP3 with 68 variants had total occurrence of only 105 whereas Spike protein had 346 occurrences with just 66 variants. For Deleterious variants, NSP3 had the highest incidence of 25 followed by NSP2 (16), ORF3a (14) and N (14). Spike protein had just 7 Deleterious variants out of 66. Deceased patients have more Deleterious than Neutral variants as compared to the symptomatic ones. Further, it appears that the Deleterious variants which decrease protein stability are more significant in pathogenicity of SARS-CoV-2.
