## Supplementary file 1 for "Differential mutational profile of SARS-CoV-2 proteins across deceased and asymptomatic patients"

### Sheet: Sheet1
Supplementary File 1: Details of samples used in the study (GISAID Reference; Age; Gender; Country)
Virus name	Genome ID	Collection date	Country	Gender	Patient Age	Patient Status
hCoV-19/Belgium/GHB-03021/2020	407976	2020-02-03	Belgium	Male	54	Asymptomatic
hCoV-19/Japan/TY-WK-501/2020	408666	2020-01-31	Japan	unknown	unknown	Asymptomatic
hCoV-19/Japan/DP0005/2020	416565	2020-02-15	Japan	unknown	unknown	Asymptomatic
hCoV-19/Japan/DP0027/2020	416566	2020-02-15	Japan	unknown	unknown	Asymptomatic
hCoV-19/Japan/DP0065/2020	416570	2020-02-15	Japan	unknown	unknown	Asymptomatic
hCoV-19/Japan/DP0077/2020	416571	2020-02-15	Japan	unknown	unknown	Asymptomatic
hCoV-19/Japan/DP0078/2020	416572	2020-02-15	Japan	unknown	unknown	Asymptomatic
hCoV-19/Japan/DP0104/2020	416573	2020-02-15	Japan	unknown	unknown	Asymptomatic
hCoV-19/Japan/DP0107/2020	416574	2020-02-15	Japan	unknown	unknown	Asymptomatic
hCoV-19/Japan/DP0133/2020	416576	2020-02-15	Japan	unknown	unknown	Asymptomatic
hCoV-19/Japan/DP0134/2020	416577	2020-02-15	Japan	unknown	unknown	Asymptomatic
hCoV-19/Japan/DP0152/2020	416578	2020-02-15	Japan	unknown	unknown	Asymptomatic
hCoV-19/Japan/DP0158/2020	416579	2020-02-15	Japan	unknown	unknown	Asymptomatic
hCoV-19/Japan/DP0190/2020	416581	2020-02-15	Japan	unknown	unknown	Asymptomatic
hCoV-19/Japan/DP0191/2020	416582	2020-02-15	Japan	unknown	unknown	Asymptomatic
hCoV-19/Japan/DP0196/2020	416583	2020-02-15	Japan	unknown	unknown	Asymptomatic
hCoV-19/Japan/DP0236/2020	416585	2020-02-16	Japan	unknown	unknown	Asymptomatic
hCoV-19/Japan/DP0274/2020	416586	2020-02-16	Japan	unknown	unknown	Asymptomatic
hCoV-19/Japan/DP0278/2020	416587	2020-02-16	Japan	unknown	unknown	Asymptomatic
hCoV-19/Japan/DP0287/2020	416589	2020-02-16	Japan	unknown	unknown	Asymptomatic
hCoV-19/Japan/DP0290/2020	416591	2020-02-16	Japan	unknown	unknown	Asymptomatic
hCoV-19/Japan/DP0294/2020	416592	2020-02-16	Japan	unknown	unknown	Asymptomatic
hCoV-19/Japan/DP0328/2020	416595	2020-02-16	Japan	unknown	unknown	Asymptomatic
hCoV-19/Japan/DP0344/2020	416596	2020-02-16	Japan	unknown	unknown	Asymptomatic
hCoV-19/Japan/DP0346/2020	416597	2020-02-16	Japan	unknown	unknown	Asymptomatic
hCoV-19/Japan/DP0357/2020	416598	2020-02-16	Japan	unknown	unknown	Asymptomatic
hCoV-19/Japan/DP0361/2020	416599	2020-02-16	Japan	unknown	unknown	Asymptomatic
hCoV-19/Japan/DP0438/2020	416600	2020-02-16	Japan	unknown	unknown	Asymptomatic
hCoV-19/Japan/DP0457/2020	416601	2020-02-16	Japan	unknown	unknown	Asymptomatic
hCoV-19/Japan/DP0462/2020	416602	2020-02-16	Japan	unknown	unknown	Asymptomatic
hCoV-19/Japan/DP0464/2020	416603	2020-02-16	Japan	unknown	unknown	Asymptomatic
hCoV-19/Japan/DP0476/2020	416604	2020-02-16	Japan	unknown	unknown	Asymptomatic
hCoV-19/Japan/DP0481/2020	416605	2020-02-16	Japan	unknown	unknown	Asymptomatic
hCoV-19/Japan/DP0482/2020	416606	2020-02-16	Japan	unknown	unknown	Asymptomatic
hCoV-19/Japan/DP0543/2020	416607	2020-02-17	Japan	unknown	unknown	Asymptomatic
hCoV-19/Japan/DP0544/2020	416608	2020-02-17	Japan	unknown	unknown	Asymptomatic
hCoV-19/Japan/DP0568/2020	416609	2020-02-17	Japan	unknown	unknown	Asymptomatic
hCoV-19/Japan/DP0588/2020	416610	2020-02-17	Japan	unknown	unknown	Asymptomatic
hCoV-19/Japan/DP0644/2020	416611	2020-02-17	Japan	unknown	unknown	Asymptomatic
hCoV-19/Japan/DP0645/2020	416612	2020-02-17	Japan	unknown	unknown	Asymptomatic
hCoV-19/Japan/DP0654/2020	416613	2020-02-17	Japan	unknown	unknown	Asymptomatic
hCoV-19/Japan/DP0687/2020	416614	2020-02-17	Japan	unknown	unknown	Asymptomatic
hCoV-19/Japan/DP0690/2020	416615	2020-02-17	Japan	unknown	unknown	Asymptomatic
hCoV-19/Japan/DP0699/2020	416617	2020-02-17	Japan	unknown	unknown	Asymptomatic
hCoV-19/Japan/DP0700/2020	416618	2020-02-17	Japan	unknown	unknown	Asymptomatic
hCoV-19/Japan/DP0703/2020	416619	2020-02-17	Japan	unknown	unknown	Asymptomatic
hCoV-19/Japan/DP0724/2020	416620	2020-02-17	Japan	unknown	unknown	Asymptomatic
hCoV-19/Japan/DP0752/2020	416622	2020-02-17	Japan	unknown	unknown	Asymptomatic
hCoV-19/Japan/DP0764/2020	416624	2020-02-17	Japan	unknown	unknown	Asymptomatic
hCoV-19/Japan/DP0765/2020	416625	2020-02-17	Japan	unknown	unknown	Asymptomatic
hCoV-19/Japan/DP0779/2020	416626	2020-02-17	Japan	unknown	unknown	Asymptomatic
hCoV-19/Japan/DP0785/2020	416627	2020-02-17	Japan	unknown	unknown	Asymptomatic
hCoV-19/Japan/DP0786/2020	416628	2020-02-17	Japan	unknown	unknown	Asymptomatic
hCoV-19/Japan/DP0802/2020	416629	2020-02-17	Japan	unknown	unknown	Asymptomatic
hCoV-19/Japan/DP0803/2020	416630	2020-02-17	Japan	unknown	unknown	Asymptomatic
hCoV-19/Japan/DP0804/2020	416631	2020-02-17	Japan	unknown	unknown	Asymptomatic
hCoV-19/Japan/DP0827/2020	416632	2020-02-17	Japan	unknown	unknown	Asymptomatic
hCoV-19/Japan/DP0880/2020	416633	2020-02-17	Japan	unknown	unknown	Asymptomatic
hCoV-19/Japan/DP0890/2020	416634	2020-02-17	Japan	unknown	unknown	Asymptomatic
hCoV-19/Brazil/AM-02/2020	417034	2020-03-16	Brazil	Male	56	Asymptomatic
hCoV-19/Kuwait/KU001/2020	421652	2020-03-16	Kuwait	Male	18	Asymptomatic
hCoV-19/Kuwait/KU008/2020	422427	2020-03-16	Kuwait	Male	51	Asymptomatic
hCoV-19/Sri Lanka/COV53/2020	428671	2020-03-10	Sri Lanka	Male	58	Deceased
hCoV-19/India/TG-GMC-KN318/2020	431102	2020-03-11	India	Female	24	Asymptomatic
hCoV-19/Puerto Rico/CDC-S1/2020	434541	2020-03-23	USA	unknown	unknown	Asymptomatic
hCoV-19/India/KA-nimh-1598/2020	436157	2020-04-17	India	Female	50	Asymptomatic
hCoV-19/India/GJ-GBRC24a/2020	437453	2020-04-26	India	Female	52	Deceased
hCoV-19/India/GJ-GBRC24b/2020	437454	2020-04-26	India	Female	52	Deceased
hCoV-19/India/GJ-GBRC46/2020	444477	2020-04-29	India	Male	60	Deceased
hCoV-19/India/GJ-GBRC49/2020	444480	2020-04-30	India	Male	60	Deceased
hCoV-19/India/GJ-GBRC52/2020	444483	2020-05-02	India	Male	30	Deceased
hCoV-19/USA/TX_GCID_192000021/2020	445078	2020-03-20	USA	Female	18-49	Asymptomatic
hCoV-19/USA/TX_GCID_192000124/2020	445083	2020-03-24	USA	Male	18-49	Asymptomatic
hCoV-19/Russia/StPetersburg-RII6251S/2020	450241	2020-04-15	Russia	Male	17	Deceased
hCoV-19/Russia/StPetersburg-RII6790V/2020	450243	2020-04-16	Russia	Female	18	Deceased
hCoV-19/Russia/StPetersburg-RII6840S/2020	450244	2020-04-15	Russia	Female	51	Deceased
hCoV-19/Lebanon/S1_758/2020	450508	2020-03-04	Lebanon	Male	56	Deceased
hCoV-19/Belgium/20A42/2020	452140	2020-04-03	Belgium	Male	55	Deceased
hCoV-19/India/MH-NIV-701-3/2020	454560	2020-04-06	India	Male	38	Asymptomatic
hCoV-19/India/MH-NIV-729-3/2020	454561	2020-04-07	India	Female	24	Asymptomatic
hCoV-19/Japan/DP0321/2020	454749	2020-02-16	Japan	unknown	unknown	Asymptomatic
hCoV-19/Mexico/JAL-InDRE-11/2020	455435	2020-03-20	Mexico	Male	56	Deceased
hCoV-19/Mexico/CMX-InDRE-13/2020	455437	2020-03-21	Mexico	Male	56	Deceased
hCoV-19/India/GJ-GBRC156/2020	461485	2020-05-27	India	Female	57	Deceased
hCoV-19/India/GJ-GBRC161a/2020	461493	2020-05-27	India	Female	45	Deceased
hCoV-19/India/GJ-GBRC161b/2020	461494	2020-05-27	India	Female	45	Deceased
hCoV-19/India/GJ-GBRC166a/2020	461501	2020-05-27	India	Male	50	Deceased
hCoV-19/India/GJ-GBRC166b/2020	461502	2020-05-27	India	Male	50	Deceased
hCoV-19/USA/LA-BIE-039/2020	463287	2020-04-04	USA	Male	57	Deceased
hCoV-19/India/GJ-GBRC177a/2020	467041	2020-06-03	India	Female	57	Deceased
hCoV-19/India/GJ-GBRC177b/2020	467042	2020-06-03	India	Female	57	Deceased
hCoV-19/India/GJ-GBRC180a/2020	467047	2020-06-03	India	Female	60	Deceased
hCoV-19/India/GJ-GBRC180b/2020	467048	2020-06-03	India	Female	60	Deceased
hCoV-19/Brazil/SP-141/2020	468308	2020-03-23	Brazil	Male	51	Deceased
hCoV-19/Brazil/SP-149/2020	468314	2020-03-26	Brazil	Male	57	Deceased
hCoV-19/Brazil/SP-500/2020	468315	2020-04-12	Brazil	Female	33	Deceased
hCoV-19/Brazil/SP-505/2020	468318	2020-04-15	Brazil	Male	38	Deceased
hCoV-19/Brazil/SP-506/2020	468319	2020-04-14	Brazil	Male	36	Deceased
hCoV-19/Italy/APU-UniMI-847/2020	469022	2020-03-20	Italy	Male	45	Asymptomatic
hCoV-19/India/GJ-GBRC188/2020	469031	2020-06-05	India	Male	58	Deceased
hCoV-19/Brazil/SP-47/2020	471539	2020-03-19	Brazil	Male	49	Deceased
hCoV-19/Brazil/SP-131/2020	471543	2020-04-04	Brazil	Female	53	Deceased
hCoV-19/Brazil/SP-606/2020	471548	2020-04-10	Brazil	Male	57	Deceased
hCoV-19/Brazil/SP-524/2020	471581	2020-04-29	Brazil	Male	59	Deceased
hCoV-19/Brazil/SP-527/2020	471648	2020-04-30	Brazil	Male	58	Deceased
hCoV-19/India/GJ-GBRC194a/2020	475047	2020-06-05	India	Female	50	Deceased
hCoV-19/India/GJ-GBRC194b/2020	475048	2020-06-05	India	Female	50	Deceased
hCoV-19/USA/CA-CSMC142/2020	475621	2020-04-06	USA	Female	49	Deceased
hCoV-19/USA/CA-CSMC45/2020	475657	2020-03-31	USA	Male	59	Deceased
hCoV-19/USA/CA-CSMC70/2020	475685	2020-03-26	USA	Male	40	Deceased
hCoV-19/USA/CA-CSMC85/2020	475701	2020-04-04	USA	Female	44	Deceased
hCoV-19/India/MH-NIV-10176/2020	479493	2020-04-15	India	Female	42	Asymptomatic
hCoV-19/India/MH-NIV-42694/2020	479544	2020-05-24	India	Female	38	Asymptomatic
hCoV-19/India/MH-NIV-45071/2020	479547	2020-05-26	India	Female	43	Asymptomatic
hCoV-19/India/MH-NIV-47109/2020	479552	2020-05-28	India	Female	22	Asymptomatic
hCoV-19/Italy/FVG-ICGEB-bal16/2020	479618	2020-04-12	Italy	Male	59	Deceased
hCoV-19/Italy/FVG-ICGEB-atr18/2020	479619	2020-04-12	Italy	Male	59	Deceased
hCoV-19/Turkey/GLAB-CoV014/2020	480232	2020-04-17	Turkey	Male	48	Asymptomatic
hCoV-19/Turkey/GLAB-CoV059/2020	480237	2020-04-22	Turkey	Female	24	Asymptomatic
hCoV-19/Turkey/GLAB-CoV155/2020	480253	2020-05-01	Turkey	Male	20	Asymptomatic
hCoV-19/Turkey/GLAB-CoV178/2020	480268	2020-05-04	Turkey	Male	49	Asymptomatic
hCoV-19/Turkey/GLAB-CoV205/2020	480284	2020-05-09	Turkey	Female	52	Asymptomatic
hCoV-19/India/GJ-GBRC239/2020	483820	2020-06-11	India	Male	52	Deceased
hCoV-19/India/GJ-GBRC269/2020	483866	2020-06-13	India	Female	55	Deceased
hCoV-19/India/KA-nimh-0999/2020	486382	2020-04-14	India	Male	43	Asymptomatic
hCoV-19/India/KA-nimh-3959/2020	486383	2020-04-23	India	Male	58	Asymptomatic
hCoV-19/India/KA-nimh-14723/2020	486388	2020-05-10	India	Male	22	Asymptomatic
hCoV-19/India/KA-nimh-15835/2020	486389	2020-05-10	India	Female	15	Asymptomatic
hCoV-19/India/KA-nimh-1454/2020	486392	2020-04-15	India	Male	28	Asymptomatic
hCoV-19/India/KA-nimh-3720/2020	486394	2020-04-23	India	Male	60	Asymptomatic
hCoV-19/India/KA-nimh-5297/2020	486398	2020-04-25	India	Female	22	Asymptomatic
hCoV-19/India/KA-nimh-7817/2020	486399	2020-04-29	India	Male	12	Asymptomatic
hCoV-19/India/KA-nimh-10559/2020	486400	2020-05-03	India	Male	34	Asymptomatic
hCoV-19/India/KA-nimh-14709/2020	486405	2020-05-10	India	Male	34	Asymptomatic
hCoV-19/India/KA-nimh-15819/2020	486408	2020-05-10	India	Female	16	Asymptomatic
hCoV-19/India/KA-nimh-15896/2020	486409	2020-05-10	India	Male	17	Asymptomatic
hCoV-19/Costa Rica/INC-0045/2020	491456	2020-03-23	Costa Rica	Male	45	Deceased
hCoV-19/Oman/205040055/2020	492010	2020-05-31	Oman	Female	41	Deceased
hCoV-19/Mexico/BCS-InDRE_31/2020	493346	2020-05-26	Mexico	Male	20	Deceased
hCoV-19/India/GJ-GBRC301a/2020	495046	2020-06-15	India	Female	50	Deceased
hCoV-19/India/GJ-GBRC301b/2020	495047	2020-06-15	India	Female	50	Deceased
hCoV-19/India/GJ-GBRC306a/2020	495056	2020-06-15	India	Male	45	Deceased
hCoV-19/India/GJ-GBRC306b/2020	495057	2020-06-15	India	Male	45	Deceased
hCoV-19/India/GJ-GBRC310a/2020	495063	2020-06-19	India	Male	55	Deceased
hCoV-19/India/GJ-GBRC310b/2020	495064	2020-06-19	India	Male	55	Deceased
hCoV-19/Turkey/KU-013/2020	495423	2020-05-08	Turkey	Female	7	Asymptomatic
hCoV-19/Turkey/KU-016/2020	495426	2020-05-12	Turkey	Male	25	Asymptomatic
hCoV-19/Turkey/KU-029/2020	495439	2020-05-08	Turkey	Male	13	Asymptomatic
hCoV-19/Colombia/ATL-INS-88712/2020	498156	2020-03-30	Colombia	Male	50	Deceased
hCoV-19/Colombia/CAU-INS-89002/2020	498159	2020-03-31	Colombia	Female	19	Deceased
hCoV-19/Colombia/MAG-INS-95839/2020	498166	2020-03-31	Colombia	Female	40	Deceased
hCoV-19/USA/TX-GCID-192000254/2020	501171	2020-04-07	USA	Male	30-34	Asymptomatic
hCoV-19/India/GJ-GBRC335a/2020	512072	2020-07-06	India	Female	58	Deceased
hCoV-19/India/GJ-GBRC335b/2020	512073	2020-07-06	India	Female	58	Deceased
hCoV-19/India/GJ-GBRC336/2020	512074	2020-07-06	India	Male	60	Deceased
hCoV-19/Costa Rica/INC-0066/2020	512846	2020-07-02	Costa Rica	Male	52	Deceased
hCoV-19/SaudiArabia/KAUST-JEDDAH1002/2020	512876	2020-06-23	Saudi Arabia	Male	52	Deceased
hCoV-19/SaudiArabia/KAUST-JEDDAH1010/2020	512881	2020-06-17	Saudi Arabia	Male	49	Deceased
hCoV-19/SaudiArabia/KAUST-JEDDAH1012/2020	512883	2020-06-23	Saudi Arabia	Male	60	Deceased
hCoV-19/SaudiArabia/KAUST-JEDDAH1014/2020	512885	2020-06-17	Saudi Arabia	Female	49	Deceased
hCoV-19/SaudiArabia/KAUST-JEDDAH1016/2020	512887	2020-06-17	Saudi Arabia	Male	60	Deceased
hCoV-19/SaudiArabia/KAUST-JEDDAH1055/2020	512905	2020-06-17	Saudi Arabia	Female	60	Deceased
hCoV-19/SaudiArabia/KAUST-JEDDAH1057/2020	512906	2020-06-23	Saudi Arabia	Male	55	Deceased
hCoV-19/SaudiArabia/KAUST-JEDDAH324/2020	512913	2020-04-15	Saudi Arabia	Male	48	Deceased
hCoV-19/SaudiArabia/KAUST-JEDDAH504/2020	512941	2020-04-16	Saudi Arabia	Male	50	Deceased
hCoV-19/SaudiArabia/KAUST-JEDDAH566/2020	512963	2020-04-22	Saudi Arabia	Male	54	Deceased
hCoV-19/SaudiArabia/KAUST-JEDDAH573/2020	512967	2020-04-29	Saudi Arabia	Male	39	Deceased
hCoV-19/SaudiArabia/KAUST-JEDDAH582/2020	512974	2020-04-29	Saudi Arabia	Male	51	Deceased
hCoV-19/SaudiArabia/KAUST-JEDDAH720/2020	512989	2020-04-01	Saudi Arabia	Male	46	Deceased
hCoV-19/SaudiArabia/KAUST-JEDDAH721/2020	512990	2020-05-04	Saudi Arabia	Male	47	Deceased
hCoV-19/Saudi Arabia/KAUST-JEDDAH723/2020	512992	2020-05-04	Saudi Arabia	Male	41	Deceased
hCoV-19/SaudiArabia/KAUST-JEDDAH833/2020	513006	2020-05-24	Saudi Arabia	Male	54	Deceased
hCoV-19/SaudiArabia/KAUST-JEDDAH835/2020	513008	2020-05-24	Saudi Arabia	Male	60	Deceased
hCoV-19/SaudiArabia/KAUST-JEDDAH836/2020	513009	2020-05-24	Saudi Arabia	Male	59	Deceased
hCoV-19/SaudiArabia/KAUST-JEDDAH837/2020	513010	2020-05-24	Saudi Arabia	Male	43	Deceased
hCoV-19/SaudiArabia/KAUST-JEDDAH841/2020	513013	2020-05-24	Saudi Arabia	Male	44	Deceased
hCoV-19/SaudiArabia/KAUST-JEDDAH842/2020	513014	2020-05-24	Saudi Arabia	Male	54	Deceased
hCoV-19/SaudiArabia/KAUST-JEDDAH845/2020	513017	2020-05-24	Saudi Arabia	Male	39	Deceased
hCoV-19/SaudiArabia/KAUST-JEDDAH846/2020	513018	2020-05-24	Saudi Arabia	Male	58	Deceased
hCoV-19/SaudiArabia/KAUST-JEDDAH866/2020	513020	2020-05-24	Saudi Arabia	Male	60	Deceased
hCoV-19/SaudiArabia/KAUST-JEDDAH867/2020	513021	2020-05-24	Saudi Arabia	Female	47	Deceased
hCoV-19/SaudiArabia/KAUST-JEDDAH868/2020	513022	2020-05-24	Saudi Arabia	Male	48	Deceased
hCoV-19/SaudiArabia/KAUST-JEDDAH869/2020	513023	2020-05-24	Saudi Arabia	Male	48	Deceased
hCoV-19/SaudiArabia/KAUST-JEDDAH871/2020	513025	2020-05-24	Saudi Arabia	Male	57	Deceased
hCoV-19/SaudiArabia/KAUST-JEDDAH873/2020	513027	2020-05-24	Saudi Arabia	Male	51	Deceased
hCoV-19/SaudiArabia/KAUST-JEDDAH875/2020	513028	2020-05-24	Saudi Arabia	Male	55	Deceased
hCoV-19/SaudiArabia/KAUST-JEDDAH877/2020	513029	2020-05-24	Saudi Arabia	Male	30	Deceased
hCoV-19/SaudiArabia/KAUST-JEDDAH882/2020	513032	2020-05-24	Saudi Arabia	Male	59	Deceased
hCoV-19/SaudiArabia/KAUST-JEDDAH887/2020	513036	2020-05-24	Saudi Arabia	Male	31	Deceased
hCoV-19/SaudiArabia/KAUST-JEDDAH889/2020	513038	2020-05-24	Saudi Arabia	Male	55	Deceased
hCoV-19/SaudiArabia/KAUST-JEDDAH890/2020	513039	2020-05-24	Saudi Arabia	Male	53	Deceased
hCoV-19/SaudiArabia/KAUST-JEDDAH891/2020	513040	2020-05-24	Saudi Arabia	Male	52	Deceased
hCoV-19/SaudiArabia/KAUST-JEDDAH912/2020	513045	2020-04-06	Saudi Arabia	Male	55	Deceased
hCoV-19/SaudiArabia/KAUST-JEDDAH916/2020	513047	2020-04-06	Saudi Arabia	Male	28	Deceased
hCoV-19/SaudiArabia/KAUST-JEDDAH917/2020	513048	2020-04-06	Saudi Arabia	Male	54	Deceased
hCoV-19/SaudiArabia/KAUST-JEDDAH919/2020	513050	2020-04-06	Saudi Arabia	Male	59	Deceased
hCoV-19/SaudiArabia/KAUST-JEDDAH920/2020	513051	2020-04-06	Saudi Arabia	Male	44	Deceased
hCoV-19/SaudiArabia/KAUST-JEDDAH921/2020	513052	2020-04-06	Saudi Arabia	Male	48	Deceased
hCoV-19/SaudiArabia/KAUST-JEDDAH923/2020	513054	2020-04-06	Saudi Arabia	Male	41	Deceased
hCoV-19/SaudiArabia/KAUST-JEDDAH926/2020	513055	2020-04-06	Saudi Arabia	Male	55	Deceased
hCoV-19/SaudiArabia/KAUST-JEDDAH927/2020	513056	2020-04-06	Saudi Arabia	Male	49	Deceased
hCoV-19/SaudiArabia/KAUST-JEDDAH929/2020	513057	2020-04-06	Saudi Arabia	Female	43	Deceased
hCoV-19/SaudiArabia/KAUST-JEDDAH930/2020	513058	2020-04-06	Saudi Arabia	Male	50	Deceased
hCoV-19/SaudiArabia/KAUST-JEDDAH931/2020	513059	2020-04-06	Saudi Arabia	Male	52	Deceased
hCoV-19/SaudiArabia/KAUST-JEDDAH932/2020	513060	2020-04-06	Saudi Arabia	Male	51	Deceased
hCoV-19/SaudiArabia/KAUST-JEDDAH935/2020	513062	2020-04-06	Saudi Arabia	Male	58	Deceased
hCoV-19/SaudiArabia/KAUST-JEDDAH936/2020	513063	2020-06-17	Saudi Arabia	Male	45	Deceased
hCoV-19/SaudiArabia/KAUST-JEDDAH993/2020	513067	2020-06-17	Saudi Arabia	Female	53	Deceased
hCoV-19/SaudiArabia/KAUST-JEDDAH996/2020	513069	2020-06-17	Saudi Arabia	Male	60	Deceased
hCoV-19/SaudiArabia/KAUST-MADINAH1078/2020	513095	2020-05-27	Saudi Arabia	Male	52	Deceased
hCoV-19/SaudiArabia/KAUST-MADINAH1079/2020	513096	2020-06-11	Saudi Arabia	Male	39	Deceased
hCoV-19/SaudiArabia/KAUST-MADINAH1081/2020	513097	2020-06-11	Saudi Arabia	Female	59	Deceased
hCoV-19/SaudiArabia/KAUST-MADINAH1087/2020	513100	2020-06-11	Saudi Arabia	Male	56	Deceased
hCoV-19/SaudiArabia/KAUST-MADINAH361/2020	513138	2020-04-23	Saudi Arabia	Male	35	Deceased
hCoV-19/SaudiArabia/KAUST-MADINAH396/2020	513149	2020-04-24	Saudi Arabia	Male	50	Deceased
hCoV-19/SaudiArabia/KAUST-MADINAH398/2020	513151	2020-04-24	Saudi Arabia	Male	43	Deceased
hCoV-19/SaudiArabia/KAUST-MADINAH399/2020	513152	2020-04-24	Saudi Arabia	Male	51	Deceased
hCoV-19/SaudiArabia/KAUST-MADINAH444/2020	513158	2020-04-20	Saudi Arabia	Male	46	Deceased
hCoV-19/SaudiArabia/KAUST-MADINAH603/2020	513169	2020-04-26	Saudi Arabia	Female	24	Deceased
hCoV-19/SaudiArabia/KAUST-MADINAH694/2020	513180	2020-05-08	Saudi Arabia	Male	50	Deceased
hCoV-19/SaudiArabia/KAUST-MADINAH716/2020	513188	2020-04-01	Saudi Arabia	Male	47	Deceased
hCoV-19/SaudiArabia/KAUST-MADINAH850/2020	513190	2020-05-26	Saudi Arabia	Male	54	Deceased
hCoV-19/SaudiArabia/KAUST-MADINAH898/2020	513200	2020-05-26	Saudi Arabia	Male	60	Deceased
hCoV-19/SaudiArabia/KAUST-MADINAH937/2020	513201	2020-05-26	Saudi Arabia	Male	60	Deceased
hCoV-19/SaudiArabia/KAUST-MADINAH938/2020	513202	2020-05-26	Saudi Arabia	Male	54	Deceased
hCoV-19/SaudiArabia/KAUST-MADINAH961/2020	513211	2020-05-12	Saudi Arabia	Male	44	Deceased
hCoV-19/India/GJ-GBRC361a/2020	514611	2020-06-05	India	Male	50	Deceased
hCoV-19/India/GJ-GBRC361b/2020	514612	2020-06-05	India	Male	50	Deceased
hCoV-19/Brazil/SP-120/2020	515521	2020-03-28	Brazil	Male	52	Deceased
hCoV-19/Brazil/SP-124/2020	515523	2020-04-02	Brazil	Male	55	Deceased
hCoV-19/Brazil/SP-600/2020	515525	2020-06-30	Brazil	Male	60	Asymptomatic
hCoV-19/Brazil/SP-624/2020	515527	2020-03-18	Brazil	Female	35	Deceased
hCoV-19/Brazil/SP-625/2020	515528	2020-03-25	Brazil	Female	53	Deceased
hCoV-19/Brazil/SP-626/2020	515529	2020-03-24	Brazil	Male	52	Deceased
hCoV-19/Brazil/SP-627/2020	515541	2020-03-23	Brazil	Male	46	Deceased
hCoV-19/Brazil/SP-632/2020	515546	2020-03-19	Brazil	Female	50	Deceased
hCoV-19/Brazil/SP-636/2020	515550	2020-03-25	Brazil	Female	52	Deceased
hCoV-19/Brazil/SP-544/2020	515551	2020-03-22	Brazil	Male	45	Deceased
hCoV-19/Brazil/SP-154/2020	515555	2020-03-24	Brazil	Female	37	Deceased
hCoV-19/Brazil/SP-619/2020	515562	2020-04-13	Brazil	Female	59	Deceased
hCoV-19/Brazil/SP-187/2020	515564	2020-03-24	Brazil	Female	43	Deceased
hCoV-19/India/UP-NBRI-N11-TCR316/2020	516940	2020-04-02	India	Male	48	Asymptomatic
hCoV-19/India/UP-NBRI-N13-TCR323/2020	516942	2020-04-02	India	Male	55	Asymptomatic
hCoV-19/India/UP-NBRI-N14-TCR324/2020	516943	2020-04-02	India	Male	47	Asymptomatic
hCoV-19/India/UP-NBRI-N46-TCQ289/2020	516974	2020-03-24	India	Male	33	Asymptomatic
hCoV-19/Brazil/SP-162/2020	523958	2020-04-15	Brazil	Female	60	Deceased
hCoV-19/Brazil/SP-163/2020	523959	2020-08-15	Brazil	Female	34	Deceased
hCoV-19/Brazil/SP-170/2020	523969	2020-03-31	Brazil	Female	27	Deceased
hCoV-19/Brazil/SP-177/2020	523973	2020-04-03	Brazil	Female	30	Deceased
hCoV-19/Brazil/SP-179/2020	523975	2020-04-03	Brazil	Male	33	Deceased
hCoV-19/Brazil/SP-182/2020	523977	2020-04-10	Brazil	Male	40	Deceased
hCoV-19/Brazil/SP-199/2020	523980	2020-04-02	Brazil	Male	45	Deceased
hCoV-19/Brazil/SP-205/2020	523988	2020-04-21	Brazil	Male	57	Deceased
hCoV-19/Brazil/SP-211/2020	523991	2020-04-22	Brazil	Female	55	Deceased
hCoV-19/Brazil/SP-213/2020	523992	2020-04-23	Brazil	Male	47	Deceased
hCoV-19/Brazil/SP-511/2020	524465	2020-04-17	Brazil	Male	47	Deceased
hCoV-19/Brazil/SP-263/2020	524467	2020-04-22	Brazil	Male	54	Deceased
hCoV-19/India/GJ-GBRC-368a/2020	524723	2020-06-18	India	Male	48	Deceased
hCoV-19/India/GJ-GBRC-368b/2020	524724	2020-06-18	India	Male	48	Deceased
hCoV-19/India/GJ-GBRC-375/2020	524732	2020-07-09	India	Male	54	Deceased
hCoV-19/India/GJ-GBRC-386a/2020	524747	2020-07-11	India	Male	40	Deceased
hCoV-19/India/GJ-GBRC-386b/2020	524748	2020-07-11	India	Male	40	Deceased
hCoV-19/India/GJ-GBRC-393a/2020	524760	2020-07-06	India	Male	45	Deceased
hCoV-19/India/GJ-GBRC-393b/2020	524761	2020-07-06	India	Male	45	Deceased
hCoV-19/Dominican Republic/ICGEB_UNIBE022/2020	525467	2020-05-05	America	Female	23	Asymptomatic
hCoV-19/Dominican Republic/ICGEB_UNIBE032.2/2020	525468	2020-05-06	America	Female	32	Asymptomatic
hCoV-19/Dominican Republic/ICGEB_UNIBE032.7/2020	525469	2020-05-06	America	Female	32	Asymptomatic
hCoV-19/USA/NY-Wadsworth-33284-01/2020	525642	2020-03-30	USA	Male	58	Deceased
hCoV-19/USA/NY-Wadsworth-34848-01/2020	525646	2020-03-31	USA	Male	57	Deceased
hCoV-19/USA/NY-Wadsworth-36877-01/2020	525648	2020-04-02	USA	Male	45	Deceased
hCoV-19/USA/NY-Wadsworth-39179-01/2020	525654	2020-04-06	USA	Female	56	Deceased
hCoV-19/USA/NY-Wadsworth-46314-01/2020	525676	2020-04-13	USA	Male	52	Deceased
hCoV-19/USA/NY-Wadsworth-46319-01/2020	525679	2020-04-13	USA	Male	56	Deceased
hCoV-19/USA/NY-Wadsworth-50101-01/2020	525681	2020-04-16	USA	Male	53	Deceased
hCoV-19/USA/NY-Wadsworth-51085-01/2020	525685	2020-04-17	USA	Male	56	Deceased
hCoV-19/USA/NY-Wadsworth-57118-01/2020	525686	2020-04-20	USA	Male	25	Deceased
hCoV-19/USA/NY-MH001832/2020	526688	2020-05-06	USA	Male	51	Deceased
hCoV-19/Brazil/SP-282/2020	527859	2020-04-21	Brazil	Female	58	Deceased
hCoV-19/Brazil/SP-294/2020	527862	2020-03-30	Brazil	Male	55	Deceased
hCoV-19/Brazil/SP-299/2020	527864	2020-04-24	Brazil	Male	19	Deceased
hCoV-19/Brazil/SP-221/2020	527866	2020-04-21	Brazil	Male	48	Deceased
hCoV-19/Brazil/SP-225/2020	527867	2020-04-22	Brazil	Male	55	Deceased
hCoV-19/Brazil/SP-226/2020	527868	2020-04-17	Brazil	Male	57	Deceased
hCoV-19/Brazil/SP-300/2020	527869	2020-04-22	Brazil	Male	45	Deceased
hCoV-19/India/HR-THSTI2010A/2020	528382	2020-04-27	India	Male	49	Asymptomatic
hCoV-19/India/HR-THSTI2010B/2020	528383	2020-04-27	India	Male	49	Asymptomatic
hCoV-19/India/HR-THSTI2010C/2020	528384	2020-04-27	India	Male	49	Asymptomatic
hCoV-19/India/HR-THSTI2010D/2020	528385	2020-04-27	India	Male	49	Asymptomatic
hCoV-19/USA/NY-WC-46316-01/2020	529035	2020-04-13	USA	Male	51	Deceased
hCoV-19/Indonesia/JI-ITD-17398NT/2020	529963	2020-07-18	Indonesia	Male	42	Deceased
hCoV-19/Brazil/SP-329/2020	534321	2020-05-07	Brazil	Male	57	Deceased
hCoV-19/Brazil/SP-304/2020	534323	2020-04-25	Brazil	Male	41	Deceased
hCoV-19/Brazil/SP-305/2020	534324	2020-04-25	Brazil	Male	28	Deceased
hCoV-19/Brazil/SP-306/2020	534325	2020-04-25	Brazil	Female	58	Deceased
hCoV-19/Brazil/SP-340/2020	534326	2020-05-01	Brazil	Female	40	Deceased
hCoV-19/Czech Republic/NRL-5635/2020	539494	43921	Czech Republic	Male	56	Deceased
hCoV-19/Czech Republic/NRL-6834/2020	541333	2020-05-23	Czech Republic	Male	36	Asymptomatic
hCoV-19/Brazil/SP-314/2020	547570	2020-04-30	Brazil	Female	44	Deceased
hCoV-19/Brazil/SP-341/2020	547571	2020-06-01	Brazil	Male	55	Deceased
hCoV-19/Brazil/SP-356/2020	547575	2020-06-16	Brazil	Male	60	Deceased
hCoV-19/USA/NY-ISMMS-MH001832N/2020	548244	2020-04-15	USA	Male	51	Deceased
hCoV-19/Brazil/SP-388/2020	574596	2020-06-19	Brazil	Female	55	Deceased
hCoV-19/Indonesia/YO-UGM-10003/2020	576115	2020-08-16	Indonesia	Male	58	Deceased
hCoV-19/Mexico/CAM-InDRE-63/2020	576266	2020-08-21	Mexico	Male	60	Deceased
hCoV-19/USA/NY-MSK-10B/2020	583465	2020-05-02	USA	Male	60	Deceased
hCoV-19/USA/NY-MSK-14A/2020	583472	2020-03-31	USA	Male	52	Deceased
hCoV-19/USA/NY-MSK-14Ai/2020	583473	2020-07-18	USA	Male	52	Deceased
hCoV-19/Brazil/SP-360/2020	583498	2020-06-22	Brazil	Male	59	Deceased
hCoV-19/Brazil/SP-393/2020	583502	2020-06-21	Brazil	Female	35	Deceased
hCoV-19/India/GJ-GBRC-429/2020	586564	2020-07-15	India	Male	35	Deceased
hCoV-19/India/GJ-GBRC-430a/2020	586565	2020-07-15	India	Female	45	Deceased
hCoV-19/India/GJ-GBRC-430b/2020	586566	2020-07-15	India	Female	45	Deceased
hCoV-19/USA/MA-JLL-D18/2020	593478	2020-04-28	USA	Male	45	Deceased
hCoV-19/USA/MA-JLL-D25/2020	593479	2020-05-05	USA	Male	45	Deceased
hCoV-19/USA/MA-JLL-D75/2020	593480	2020-06-24	USA	Male	45	Deceased
hCoV-19/USA/MA-JLL-D81/2020	593553	2020-06-30	USA	Male	45	Deceased
hCoV-19/USA/MA-JLL-D143/2020	593556	2020-08-31	USA	Male	45	Deceased
hCoV-19/South Africa/KRISP-K003669/2020	602625	2020-07-22	South Africa	Female	41	Deceased
hCoV-19/Brazil/SP-387/2020	603027	2020-06-20	Brazil	Male	53	Deceased
hCoV-19/Brazil/SP-399/2020	603029	2020-06-22	Brazil	Male	43	Deceased
hCoV-19/Brazil/SP-433/2020	603030	2020-07-11	Brazil	Male	54	Deceased
hCoV-19/Brazil/SP-434/2020	603031	2020-07-12	Brazil	Female	34	Deceased
hCoV-19/Brazil/SP-436/2020	603033	2020-07-13	Brazil	Male	29	Deceased
hCoV-19/Brazil/SP-437/2020	603034	2020-07-11	Brazil	Male	51	Deceased
hCoV-19/Brazil/SP-440/2020	603037	2020-07-20	Brazil	Male	50	Deceased
hCoV-19/Bangladesh/BCSIR-NILMRC_392/2020	603221	2020-10-14	Bangladesh	Male	30	Asymptomatic
hCoV-19/Bangladesh/BCSIR-NILMRC_398/2020	603222	2020-10-08	Bangladesh	Male	32	Asymptomatic
hCoV-19/Bangladesh/BCSIR-NILMRC_393/2020	603238	2020-10-14	Bangladesh	Male	50	Asymptomatic
hCoV-19/Bangladesh/BCSIR-NILMRC_396/2020	603239	2020-10-08	Bangladesh	Male	42	Asymptomatic
hCoV-19/Bangladesh/BCSIR-NILMRC_397/2020	603240	2020-10-08	Bangladesh	Male	43	Asymptomatic
hCoV-19/Brazil/SP-RP21/2020	613708	2020-04-05	Brazil	Male	56	Deceased
hCoV-19/Czech Republic/NRL_9713/2020	626605	2020-10-07	Czech Republic	Male	27	Deceased
