## Supplementary file 2 for "Differential mutational profile of SARS-CoV-2 proteins across deceased and asymptomatic patients"

### Sheet: 1
Variant	Protein	Gender	Patient Age	No of Variant	Occurrence
C43F	E	Male	60	1	1
I46V	E	Male	34	1	1
L21F	E	Male	47	1	1
P71S	E	Male	42	1	1
R38C	E	Female	22	1	1
T30I	E	Male	45	1	3
A2V	M	Male,Female	34-45	1	2
A98S	M	Male	25	1	1
C33F	M	Male	32	1	1
D3G	M	Male	59	1	2
H125Y	M	Male	45	1	1
L29F	M	Female	57	1	1
V66L	M	Female	44	1	1
A119S	N	Male	58	1	1
A397V	N	unknown	unknown	1	1
D103N	N	Male	30	1	1
D225Y	N	Female	22	1	1
D402Y	N	Male	48	1	1
G204R	N	Male,Female	7-60	1	114
H145Y	N	Male	52	1	1
H300Y	N	Female	7	1	1
I292T	N	Male,Female	19-60	1	22
I351V	N	unknown	unknown	1	1
K373N	N	Female	59	1	1
K374N	N	Male	50	1	2
L139F	N	Female	41	1	1
P13L	N	Male,Female	12-60	1	20
P199S	N	Male	34	1	1
Q418H	N	Male	51	1	1
Q7K	N	Female	52	1	1
Q9H	N	Male	34	1	1
R195I	N	Male,Female	13-38	1	2
R203K	N	Male,Female	7-60	1	115
R41L	N	Female	34	1	1
S193I	N	Male	58	1	1
S194L	N	Male,Female	40-60	1	31
S197L	N	Male	56	1	1
S202N	N	Male	34	1	1
S327L	N	Male	57	1	1
T247I	N	Male	52	1	1
T334A	N	Male	43	1	1
T379I	N	Male	30-34	1	1
A110V	NS3	Male	60	1	2
A51S	NS3	Male,Female	41-51	1	1
G172V	NS3	Male	57	1	1
G196V	NS3	Male	56	1	1
G224C	NS3	unknown	unknown	1	1
G251V	NS3	Male	49	1	1
I118T	NS3	Female	43	1	1
I62M	NS3	Male,Female	51-60	1	3
L15F	NS3	Male,Female	12-60	1	3
L41H	NS3	Female	58	1	1
L52I	NS3	Male,Female	15-17	1	3
M125I	NS3	Male	20	1	1
Q185K	NS3	Male	49	1	1
Q57H	NS3	Male,Female	13-60	1	102
R126S	NS3	Male	60	1	1
S171L	NS3	Male,Female	30-52	1	3
S253P	NS3	Male,Female	27-57	1	2
S40L	NS3	Male	60	1	1
T89I	NS3	unknown	unknown	1	1
V225F	NS3	Male	50	1	1
I11R	NS6	Female	55	1	1
I33T	NS6	Male,Female	19-60	1	22
R20S	NS6	Female	40	1	1
V5F	NS6	unknown	unknown	1	1
W27L	NS6	Male	46-47	1	2
A105V	NS7a	Female	32	1	1
A8S	NS7a	Male	17	1	1
Q94E	NS7a	Female	55	1	1
S83L	NS7a	Male	45	1	3
T39I	NS7a	Male	32	1	1
V108L	NS7a	Male	35	1	1
V74F	NS7a	Male	45	1	1
V93F	NS7a	Male	52	1	2
A51S	NS8	Male,Female	41-51	1	1
A51V	NS8	Male	42-50	1	2
A65D	NS8	Male	53	1	1
D119G	NS8	Male	17	1	1
D34G	NS8	Male	40	1	1
L84S	NS8	Male,unknown	34-56, unknown	1	6
Q23H	NS8	Male	53	1	1
S24L	NS8	Male,Female	18-49, 57	1	3
V99L	NS8	Male	22	1	1
D75N	NSP1	Male	36	1	1
E57K	NSP1	Male	42	1	1
I114T	NSP1	Male	34	1	1
R124C	NSP1	Female	58	1	1
R24C	NSP1	Male,unknown	unknown-42	1	2
A159V	NSP2	Male,Female	12-60	1	7
A247V	NSP2	Male	58	1	1
A318V	NSP2	Male	49-57	1	5
D23Y	NSP2	Male	28	1	1
E66G	NSP2	Female	49	1	1
G339S	NSP2	Female	24	1	1
I120F	NSP2	Male	30-50	1	5
I21V	NSP2	Male	45	1	3
K110N	NSP2	Male	36	1	1
K347N	NSP2	Female	24	1	1
L520F	NSP2	Male	30	1	1
M141T	NSP2	Male	49	1	4
P129L	NSP2	Male,Female	48-54	1	3
P181T	NSP2	Male	54	1	1
Q427H	NSP2	Male	42	1	1
Q496P	NSP2	Male,Female	50-55	1	4
R27C	NSP2	Male	34	1	1
R380C	NSP2	Female	44	1	1
S196L	NSP2	Male	51	1	2
S211F	NSP2	Male	51	1	1
S430L	NSP2	Male	32	1	1
T371I	NSP2	Male	57	1	1
T429I	NSP2	Female	43	1	1
T434I	NSP2	Male	59	1	2
T85I	NSP2	Male,Female	25-58, 18-49	1	26
V198I	NSP2	Male	34	1	1
V577F	NSP2	Male	48	1	1
A1324V	NSP3	Female	59	1	1
A1431V	NSP3	Female	34	1	1
A1872V	NSP3	Female	58	1	1
A1914D	NSP3	Female	50	1	2
A1S	NSP3	Male	56	1	1
A256V	NSP3	Male	28	1	1
A480V	NSP3	unknown	unknown	1	1
A488T	NSP3	Male	50	1	1
A496V	NSP3	Male	52	1	1
A861V	NSP3	Male	38-48	1	2
A994D	NSP3	Male,Female	22-43	1	5
C1114I	NSP3	Female	24	1	1
D1121G	NSP3	Female	52	1	2
D112Y	NSP3	Male	27	1	1
D163Y	NSP3	Male	42	1	1
D1674N	NSP3	Male	28	1	1
D178Y	NSP3	Male	51	1	2
F430S	NSP3	Male	34	1	1
G1476S	NSP3	Male	59	1	1
G212S	NSP3	Female	40	1	1
G337C	NSP3	Male	55	1	1
G470S	NSP3	unknown	unknown	1	1
G470V	NSP3	Female	38	1	1
I341M	NSP3	Male	58	1	1
I458T	NSP3	Male	45	1	1
K1042N	NSP3	unknown	unknown	1	2
K1077N	NSP3	Male	27	1	1
K1083I	NSP3	Male	46	1	1
K1211N	NSP3	Male	59	1	1
K1693N	NSP3	Male	54-55	1	2
K379E	NSP3	unknown	unknown	1	1
K412N	NSP3	Male	50	1	1
K487N	NSP3	Male	60	1	1
K945N	NSP3	Male	36	1	1
L1244F	NSP3	Male	39	1	1
L425P	NSP3	Male	45	1	1
L623I	NSP3	Male	44-58	1	2
L689F	NSP3	Male	60	1	1
L862F	NSP3	Female	40	1	1
M1278K	NSP3	Female	38	1	1
M494I	NSP3	unknown	unknown	1	1
P1132S	NSP3	Female	24	1	1
P1228L	NSP3	Male	48	1	1
P153S	NSP3	Male,Female	43-50	1	2
P200S	NSP3	Male	56	1	1
P389L	NSP3	Male	51	1	1
P466L	NSP3	Male	48	1	1
P723S	NSP3	Male	25	1	1
P822L	NSP3	Male	56-58	1	2
R810C	NSP3	Male	46	1	1
S1197R	NSP3	Female	24	1	1
S126L	NSP3	Male	54	1	1
S1314G	NSP3	Male	29	1	1
S1424P	NSP3	Female	52	1	2
S1670F	NSP3	Male	42	1	1
S1682F	NSP3	Male	54	1	1
S1807F	NSP3	unknown	unknown	1	1
S716I	NSP3	Male	45	1	2
T1072I	NSP3	Male	36	1	1
T1198K	NSP3	Male,Female	12-60	1	19
T428I	NSP3	Male	27-60	1	3
T504P	NSP3	Female	44	1	1
T724I	NSP3	Female	59	1	1
T779I	NSP3	Male	58	1	1
V1762A	NSP3	unknown	unknown	1	1
V1768G	NSP3	Male,Female	22-60	1	3
V1795I	NSP3	Female	44	1	1
V481L	NSP3	Female	34	1	1
A231V	NSP4	Male	51	1	1
A307V	NSP4	Male,unknown	unknown,45	1	4
A457V	NSP4	Male	55	1	1
F308Y	NSP4	Male	56	1	1
G196D	NSP4	unknown	unknown	1	1
G309C	NSP4	Male	59	1	1
M33I	NSP4	Male	34	1	1
M366I	NSP4	Female	41	1	1
S148P	NSP4	Male	39-54	1	2
S59P	NSP4	Male	48	1	1
T204I	NSP4	Male	39	1	1
T214I	NSP4	Male	60	1	1
T295I	NSP4	Male	30	1	1
W6C	NSP4	Male	52	1	1
A266V	NSP5	Male	56	1	1
G15S	NSP5	Male	27-60	1	3
G71S	NSP5	Male,Female	41-56	1	2
K12R	NSP5	Male	58	1	1
L89F	NSP5	Male	57	1	1
P96S	NSP5	Male	52	1	1
T196M	NSP5	Male	60	1	1
T198I	NSP5	Male	54	1	1
T45I	NSP5	Male	25	1	1
V125I	NSP5	Male,Female	30-60	1	5
V18I	NSP5	Male	29	1	1
A88V	NSP6	Female	43	1	1
C113F	NSP6	unknown	unknown	1	1
I162T	NSP6	Male	50,50	1	2
L125F	NSP6	Male	60	1	1
L37F	NSP6	Male,Female,unknown	7-58, unknown	1	84
M183I	NSP6	Male	38	1	1
V149F	NSP6	Female	53	1	1
V190F	NSP6	Male	35	1	1
Y153F	NSP6	Male	40	1	1
L71F	NSP7	Male,Female	29-60	1	18
S25L	NSP7	Male	25	1	1
A74V	NSP8	Male	54	1	1
G144S	NSP8	Male	18-49	1	1
T123I	NSP8	Male	60	1	1
V26I	NSP8	Male	34	1	1
L42F	NSP9	Male,Female	1948-07-01	1	3
K124R	NSP10	Female	58	1	1
T101I	NSP10	Male	25	1	1
T111I	NSP10	Male	45	1	1
A250V	NSP12	Male	47	1	1
A878S	NSP12	Female	60	1	1
A97V	NSP12	Male,Female	12-60	1	20
D140G	NSP12	Female	52	1	1
H928Q	NSP12	Male	56	1	1
L308M	NSP12	Female	24	1	1
L329I	NSP12	Male	45	1	2
L638F	NSP12	Male,Female	16-57	1	3
L8F	NSP12	Female	35	1	1
M196I	NSP12	Male	48-60	1	2
N491S	NSP12	Male	52	1	2
N9K	NSP12	Female	35	1	1
P227L	NSP12	Male	42	1	1
P323L	NSP12	Male,Female	7-60	1	239
S814P	NSP12	Male	48	1	1
T248I	NSP12	Male	58	1	1
T252N	NSP12	Female	18	1	1
V354A	NSP12	Male	48	1	1
V354G	NSP12	Male,Female	40	1	2
V354L	NSP12	Female	24	1	1
V880I	NSP12	Male,Female	45-60	1	5
A237T	NSP13	Male	58	1	1
A553V	NSP13	Female	38	1	1
D466N	NSP13	Male	41	1	1
G54S	NSP13	Female	22	1	1
I258V	NSP13	Female	41	1	1
I334V	NSP13	Male	52	1	1
K524N	NSP13	Female	18-49	1	1
L297F	NSP13	Male	50-57	1	2
M576I	NSP13	Male	38	1	1
P47S	NSP13	Male	43	1	1
P504L	NSP13	unknown	unknown	1	1
S166A	NSP13	Male	28-45	1	1
S236I	NSP13	Male,Female	12-60	1	3
S485L	NSP13	Male,Female	13-24	1	2
S74P	NSP13	Male	60	1	1
T115I	NSP13	Male	45	1	5
T501I	NSP13	Male	39	1	1
Y541C	NSP13	unknown	unknown	1	1
A320V	NSP14	Male	25	1	1
C216F	NSP14	Male	17	1	1
D345G	NSP14	Male	34	1	1
H26Y	NSP14	unknown	unknown	1	1
I45K	NSP14	Male	45	1	1
K32R	NSP14	Male	60	1	1
K349N	NSP14	Female	34	1	1
L177F	NSP14	Male,Female	50-55	1	4
N3H	NSP14	Male	52	1	1
P140S	NSP14	Male	50	1	2
Q354H	NSP14	Male	56	1	1
R163C	NSP14	Male	60	1	2
S28I	NSP14	Male	60	1	1
T206I	NSP14	unknown	unknown	1	7
T215I	NSP14	Female	30	1	1
T372I	NSP14	Male,Female	50-55	1	3
V161I	NSP14	Female	58	1	1
A171V	NSP15	Male	40,47,59	1	3
E223A	NSP15	Male	50	1	1
E260K	NSP15	Male	59	1	2
G129S	NSP15	Male	57	1	1
I143N	NSP15	Female	24	1	1
K259N	NSP15	Male	28	1	1
P270T	NSP15	Male	48	1	1
R206S	NSP15	Male	30-32	1	2
S261L	NSP15	Male	50	1	1
S287L	NSP15	Male	35	1	1
T33I	NSP15	Male	58	1	1
V172L	NSP15	Female	22	1	1
V38F	NSP15	Male	27	1	1
Y225F	NSP15	Male	60	1	1
A116V	NSP16	Female	55	1	1
I267T	NSP16	Male	57	1	1
K160R	NSP16	Female	58,58	1	2
K263N	NSP16	Male	32	1	1
M17I	NSP16	unknown	unknown	1	1
S166A	NSP16	Male	28-45	1	2
T117I	NSP16	Male	60	1	1
T35I	NSP16	unknown	unknown	1	1
A264S	Spike	Male	50	1	1
A27S	Spike	Male	44	1	1
A647S	Spike	Male	36	1	1
A67V	Spike	Male	42	1	1
A688S	Spike	Male	51	1	1
A688V	Spike	Female	41	1	1
A879S	Spike	Male	52	1	1
C136G	Spike	Female	44	1	1
D1084Y	Spike	Male,Female	15-17	1	3
D1153Y	Spike	Female	57	1	1
D574Y	Spike	Female	57	1	1
D614G	Spike	Male,Female	7-60	1	217
D627P	Spike	Female	22	1	1
D88H	Spike	Male	17	1	1
E484K	Spike	Male	45,45	1	2
E583D	Spike	Male,Female	36-57	1	4
F59S	Spike	Male	48	1	1
G1124V	Spike	Male	19	1	1
G181V	Spike	unknown	unknown	1	1
G476S	Spike	Female	42	1	1
G769V	Spike	Female	22	1	1
H146Q	Spike	Male	49	1	1
I119V	Spike	unknown	unknown	1	1
I1225T	Spike	Male	56	1	1
I870V	Spike	Male	45	1	3
K1086R	Spike	unknown	unknown	1	1
K77M	Spike	Male,Female	15-17	1	3
K854N	Spike	Male	32	1	1
L1063F	Spike	Female	45	1	2
L54F	Spike	Male,Female	48-55	1	6
L5F	Spike	Male,unknown	59-60,unknown	1	3
M1229I	Spike	Female	24	1	1
M1237L	Spike	Male	57	1	1
M153I	Spike	Male	60	1	1
N1192K	Spike	Male	51	1	1
N501Y	Spike	Male	45	1	1
N679K	Spike	Male	30	1	1
N978D	Spike	Female	34	1	1
P1079T	Spike	unknown	unknown	1	1
P1162S	Spike	Male	29	1	1
P681R	Spike	Male	42-50	1	2
P812L	Spike	Male,Female	40-45	1	2
P9L	Spike	Male	45	1	1
Q183H	Spike	Male	45	1	1
Q218H	Spike	Female	22	1	1
Q613H	Spike	Male	51-54	1	2
R765L	Spike	unknown	unknown	1	1
R78M	Spike	Male	54	1	1
S12F	Spike	Male	49	1	1
S46L	Spike	Female	38	1	1
S494P	Spike	Male	45	1	3
S939F	Spike	Male	54	1	1
T1117I	Spike	Male	52	1	1
T22I	Spike	Male	42	1	1
T299I	Spike	Female	34	1	1
T29I	Spike	Male	32	1	1
T478K	Spike	Male	45	1	3
T572I	Spike	Female	57	1	1
T791I	Spike	Male	56	1	1
V1176F	Spike	Male,Female	27-60	1	38
V1228L	Spike	unknown	unknown	1	1
V213A	Spike	Male	58	1	1
V382L	Spike	Male	52	1	1
V47I	Spike	Female	38	1	1
Y144F	Spike	Male	45	1	3
Y489H	Spike	Male	45	1	1

### Sheet: File 2
Supplementary file 2: Localization of all the mutations observed in studied SARS-CoV-2 genomes
Protein	Variant	No of Variant	Occurrence	Patient Status	Variant2	Protein2	Gender	Patient Age
	E	6	8
E	C43F		1	Deceased	C43F	E	Male	60
E	I46V		1	Asymptomatic	I46V	E	Male	34
E	L21F		1	Deceased	L21F	E	Male	47
E	P71S		1	Deceased	P71S	E	Male	42
E	R38C		1	Asymptomatic	R38C	E	Female	22
E	T30I		3	Deceased	T30I	E	Male	45
	M	7	9
M	A2V		2	Deceased	A2V	M	Male,Female	34-45
M	A98S		1	Asymptomatic	A98S	M	Male	25
M	C33F		1	Asymptomatic	C33F	M	Male	32
M	D3G		2	Deceased	D3G	M	Male	59
M	H125Y		1	Deceased	H125Y	M	Male	45
M	L29F		1	Deceased	L29F	M	Female	57
M	V66L		1	Deceased	V66L	M	Female	44
	N	29	328
N	A119S		1	Deceased	A119S	N	Male	58
N	A397V		1	Asymptomatic	A397V	N	unknown	unknown
N	D103N		1	Asymptomatic	D103N	N	Male	30
N	D225Y		1	Asymptomatic	D225Y	N	Female	22
N	D402Y		1	Deceased	D402Y	N	Male	48
N	G204R		114	Asymptomatic,Deceased	G204R	N	Male,Female	7-60
N	H145Y		1	Deceased	H145Y	N	Male	52
N	H300Y		1	Asymptomatic	H300Y	N	Female	7
N	I292T		22	Asymptomatic,Deceased	I292T	N	Male,Female	19-60
N	I351V		1	Asymptomatic	I351V	N	unknown	unknown
N	K373N		1	Deceased	K373N	N	Female	59
N	K374N		2	Deceased	K374N	N	Male	50
N	L139F		1	Deceased	L139F	N	Female	41
N	P13L		20	Asymptomatic,Deceased	P13L	N	Male,Female	12-60
N	P199S		1	Asymptomatic	P199S	N	Male	34
N	Q418H		1	Deceased	Q418H	N	Male	51
N	Q7K		1	Asymptomatic	Q7K	N	Female	52
N	Q9H		1	Asymptomatic	Q9H	N	Male	34
N	R195I		2	Asymptomatic	R195I	N	Male,Female	13-38
N	R203K		115	Asymptomatic,Deceased	R203K	N	Male,Female	7-60
N	R41L		1	Deceased	R41L	N	Female	34
N	S193I		1	Deceased	S193I	N	Male	58
N	S194L		31	Deceased	S194L	N	Male,Female	40-60
N	S197L		1	Asymptomatic	S197L	N	Male	56
N	S202N		1	Asymptomatic	S202N	N	Male	34
N	S327L		1	Deceased	S327L	N	Male	57
N	T247I		1	Deceased	T247I	N	Male	52
N	T334A		1	Asymptomatic	T334A	N	Male	43
N	T379I		1	Asymptomatic	T379I	N	Male	30-34
	NS3	20	131
NS3	A110V		2	Deceased	A110V	NS3	Male	60
NS3	A51S		1	Deceased	A51S	NS3	Male,Female	41-51
NS3	G172V		1	Deceased	G172V	NS3	Male	57
NS3	G196V		1	Asymptomatic	G196V	NS3	Male	56
NS3	G224C		1	Asymptomatic	G224C	NS3	unknown	unknown
NS3	G251V		1	Deceased	G251V	NS3	Male	49
NS3	I118T		1	Deceased	I118T	NS3	Female	43
NS3	I62M		3	Deceased	I62M	NS3	Male,Female	51-60
NS3	L15F		3	Asymptomatic	L15F	NS3	Male,Female	12-60
NS3	L41H		1	Deceased	L41H	NS3	Female	58
NS3	L52I		3	Asymptomatic	L52I	NS3	Male,Female	15-17
NS3	M125I		1	Deceased	M125I	NS3	Male	20
NS3	Q185K		1	Deceased	Q185K	NS3	Male	49
NS3	Q57H		102	Asymptomatic,Deceased	Q57H	NS3	Male,Female	13-60
NS3	R126S		1	Deceased	R126S	NS3	Male	60
NS3	S171L		3	Asymptomatic,Deceased	S171L	NS3	Male,Female	30-52
NS3	S253P		2	Deceased	S253P	NS3	Male,Female	27-57
NS3	S40L		1	Deceased	S40L	NS3	Male	60
NS3	T89I		1	Asymptomatic	T89I	NS3	unknown	unknown
NS3	V225F		1	Deceased	V225F	NS3	Male	50
	NS6	7	30
NS6	E55stop		2
NS6	I11R		1	Deceased	I11R	NS6	Female	55
NS6	I33T		22	Asymptomatic,Deceased	I33T	NS6	Male,Female	19-60
NS6	R20S		1	Deceased	R20S	NS6	Female	40
NS6	V5F		1	Asymptomatic	V5F	NS6	unknown	unknown
NS6	W27L		2	Deceased	W27L	NS6	Male	46-47
NS6	W27stop		1
	NS7a	8	11
NS7a	A105V		1	Asymptomatic	A105V	NS7a	Female	32
NS7a	A8S		1	Deceased	A8S	NS7a	Male	17
NS7a	Q94E		1	Deceased	Q94E	NS7a	Female	55
NS7a	S83L		3	Deceased	S83L	NS7a	Male	45
NS7a	T39I		1	Asymptomatic	T39I	NS7a	Male	32
NS7a	V108L		1	Deceased	V108L	NS7a	Male	35
NS7a	V74F		1	Deceased	V74F	NS7a	Male	45
NS7a	V93F		2	Deceased	V93F	NS7a	Male	52
	NS7b
	NS8	9	17
NS8	A51S		1	Deceased	A51S	NS3	Male,Female	41-51
NS8	A51V		2	Deceased	A51V	NS8	Male	42-50
NS8	A65D		1	Deceased	A65D	NS8	Male	53
NS8	D119G		1	Asymptomatic	D119G	NS8	Male	17
NS8	D34G		1	Deceased	D34G	NS8	Male	40
NS8	L84S		6	Asymptomatic,Deceased	L84S	NS8	Male,unknown	34-56, unknown
NS8	Q23H		1	Deceased	Q23H	NS8	Male	53
NS8	S24L		3	Asymptomatic,Deceased	S24L	NS8	Male,Female	18-49, 57
NS8	V99L		1	Asymptomatic	V99L	NS8	Male	22
	NSP1	5	6
NSP1	D75N		1	Asymptomatic	D75N	NSP1	Male	36
NSP1	E57K		1	Asymptomatic	E57K	NSP1	Male	42
NSP1	I114T		1	Asymptomatic	I114T	NSP1	Male	34
NSP1	R124C		1	Deceased	R124C	NSP1	Female	58
NSP1	R24C		2	Asymptomatic	R24C	NSP1	Male,unknown	unknown-42
	NSP2	28	79
NSP2	A159V		7	Asymptomatic	A159V	NSP2	Male,Female	12-60
NSP2	A247V		1	Deceased	A247V	NSP2	Male	58
NSP2	A318V		5	Asymptomatic,Deceased	A318V	NSP2	Male	49-57
NSP2	D23Y		1	Deceased	D23Y	NSP2	Male	28
NSP2	E66G		1	Deceased	E66G	NSP2	Female	49
NSP2	G339S		1	Asymptomatic	G339S	NSP2	Female	24
NSP2	I120F		5	Asymptomatic	I120F	NSP2	Male	30-50
NSP2	I21V		3	Deceased	I21V	NSP2	Male	45
NSP2	K110N		1	Asymptomatic	K110N	NSP2	Male	36
NSP2	K347N		1	Asymptomatic	K347N	NSP2	Female	24
NSP2	L520F		1	Asymptomatic	L520F	NSP2	Male	30
NSP2	M141T		4	Asymptomatic	M141T	NSP2	Male	49
NSP2	P129L		3	Deceased	P129L	NSP2	Male,Female	48-54
NSP2	P181T		1	Deceased	P181T	NSP2	Male	54
NSP2	Q427H		1	Asymptomatic	Q427H	NSP2	Male	42
NSP2	Q496P		4	Deceased	Q496P	NSP2	Male,Female	50-55
NSP2	R27C		1	Asymptomatic	R27C	NSP2	Male	34
NSP2	R380C		1	Deceased	R380C	NSP2	Female	44
NSP2	S196L		2	Deceased	S196L	NSP2	Male	51
NSP2	S211F		1	Deceased	S211F	NSP2	Male	51
NSP2	S430L		1	Asymptomatic	S430L	NSP2	Male	32
NSP2	T371I		1	Deceased	T371I	NSP2	Male	57
NSP2	T429I		1	Deceased	T429I	NSP2	Female	43
NSP2	T434I		2	Deceased	T434I	NSP2	Male	59
NSP2	T590del		1
NSP2	T85I		26	Asymptomatic,Deceased	T85I	NSP2	Male,Female	25-58, 18-49
NSP2	V198I		1	Asymptomatic	V198I	NSP2	Male	34
NSP2	V577F		1	Asymptomatic	V577F	NSP2	Male	48
	NSP3	68	105
NSP3	A1324V		1	Deceased	A1324V	NSP3	Female	59
NSP3	A1431V		1	Deceased	A1431V	NSP3	Female	34
NSP3	A1872V		1	Deceased	A1872V	NSP3	Female	58
NSP3	A1914D		2	Deceased	A1914D	NSP3	Female	50
NSP3	A1S		1	Deceased	A1S	NSP3	Male	56
NSP3	A256V		1	Deceased	A256V	NSP3	Male	28
NSP3	A480V		1	Asymptomatic	A480V	NSP3	unknown	unknown
NSP3	A488T		1	Asymptomatic	A488T	NSP3	Male	50
NSP3	A496V		1	Deceased	A496V	NSP3	Male	52
NSP3	A861V		2	Asymptomatic,Deceased	A861V	NSP3	Male	38-48
NSP3	A994D		5	Asymptomatic	A994D	NSP3	Male,Female	22-43
NSP3	C1114I		1	Asymptomatic	C1114I	NSP3	Female	24
NSP3	D1121G		2	Deceased	D1121G	NSP3	Female	52
NSP3	D112Y		1	Deceased	D112Y	NSP3	Male	27
NSP3	D163Y		1	Asymptomatic	D163Y	NSP3	Male	42
NSP3	D1674N		1	Asymptomatic	D1674N	NSP3	Male	28
NSP3	D178Y		2	Deceased	D178Y	NSP3	Male	51
NSP3	F430S		1	Asymptomatic	F430S	NSP3	Male	34
NSP3	G1476S		1	Deceased	G1476S	NSP3	Male	59
NSP3	G212S		1	Deceased	G212S	NSP3	Female	40
NSP3	G337C		1	Deceased	G337C	NSP3	Male	55
NSP3	G470S		1	Asymptomatic	G470S	NSP3	unknown	unknown
NSP3	G470V		1	Asymptomatic	G470V	NSP3	Female	38
NSP3	I341M		1	Asymptomatic	I341M	NSP3	Male	58
NSP3	I458T		1	Asymptomatic	I458T	NSP3	Male	45
NSP3	K1042N		2	Asymptomatic	K1042N	NSP3	unknown	unknown
NSP3	K1077N		1	Deceased	K1077N	NSP3	Male	27
NSP3	K1083I		1	Deceased	K1083I	NSP3	Male	46
NSP3	K1211N		1	Deceased	K1211N	NSP3	Male	59
NSP3	K1693N		2	Deceased	K1693N	NSP3	Male	54-55
NSP3	K379E		1	Asymptomatic	K379E	NSP3	unknown	unknown
NSP3	K412N		1	Asymptomatic	K412N	NSP3	Male	50
NSP3	K487N		1	Deceased	K487N	NSP3	Male	60
NSP3	K945N		1	Asymptomatic	K945N	NSP3	Male	36
NSP3	L1244F		1	Deceased	L1244F	NSP3	Male	39
NSP3	L425P		1	Deceased	L425P	NSP3	Male	45
NSP3	L623I		2	Deceased	L623I	NSP3	Male	44-58
NSP3	L689F		1	Deceased	L689F	NSP3	Male	60
NSP3	L862F		1	Deceased	L862F	NSP3	Female	40
NSP3	M1278K		1	Asymptomatic	M1278K	NSP3	Female	38
NSP3	M494I		1	Asymptomatic	M494I	NSP3	unknown	unknown
NSP3	P1132S		1	Asymptomatic	P1132S	NSP3	Female	24
NSP3	P1228L		1	Deceased	P1228L	NSP3	Male	48
NSP3	P153S		2	Asymptomatic	P153S	NSP3	Male,Female	43-50
NSP3	P200S		1	Deceased	P200S	NSP3	Male	56
NSP3	P389L		1	Deceased	P389L	NSP3	Male	51
NSP3	P466L		1	Deceased	P466L	NSP3	Male	48
NSP3	P723S		1	Asymptomatic	P723S	NSP3	Male	25
NSP3	P822L		2	Deceased	P822L	NSP3	Male	56-58
NSP3	R810C		1	Deceased	R810C	NSP3	Male	46
NSP3	S1197R		1	Asymptomatic	S1197R	NSP3	Female	24
NSP3	S126L		1	Deceased	S126L	NSP3	Male	54
NSP3	S1314G		1	Deceased	S1314G	NSP3	Male	29
NSP3	S1424P		2	Deceased	S1424P	NSP3	Female	52
NSP3	S1670F		1	Deceased	S1670F	NSP3	Male	42
NSP3	S1682F		1	Deceased	S1682F	NSP3	Male	54
NSP3	S1807F		1	Asymptomatic	S1807F	NSP3	unknown	unknown
NSP3	S716I		2	Deceased	S716I	NSP3	Male	45
NSP3	T1072I		1	Asymptomatic	T1072I	NSP3	Male	36
NSP3	T1198K		19	Asymptomatic,Deceased	T1198K	NSP3	Male,Female	12-60
NSP3	T428I		3	Deceased	T428I	NSP3	Male	27-60
NSP3	T504P		1	Deceased	T504P	NSP3	Female	44
NSP3	T724I		1	Deceased	T724I	NSP3	Female	59
NSP3	T779I		1	Asymptomatic	T779I	NSP3	Male	58
NSP3	V1762A		1	Asymptomatic	V1762A	NSP3	unknown	unknown
NSP3	V1768G		3	Asymptomatic	V1768G	NSP3	Male,Female	22-60
NSP3	V1795I		1	Deceased	V1795I	NSP3	Female	44
NSP3	V481L		1	Deceased	V481L	NSP3	Female	34
	NSP4	14	18
NSP4	A231V		1	Deceased	A231V	NSP4	Male	51
NSP4	A307V		4	Asymptomatic,Deceased	A307V	NSP4	Male,unknown	unknown,45
NSP4	A457V		1	Deceased	A457V	NSP4	Male	55
NSP4	F308Y		1	Asymptomatic	F308Y	NSP4	Male	56
NSP4	G196D		1	Asymptomatic	G196D	NSP4	unknown	unknown
NSP4	G309C		1	Deceased	G309C	NSP4	Male	59
NSP4	M33I		1	Asymptomatic	M33I	NSP4	Male	34
NSP4	M366I		1	Deceased	M366I	NSP4	Female	41
NSP4	S148P		2	Deceased	S148P	NSP4	Male	39-54
NSP4	S59P		1	Deceased	S59P	NSP4	Male	48
NSP4	T204I		1	Deceased	T204I	NSP4	Male	39
NSP4	T214I		1	Deceased	T214I	NSP4	Male	60
NSP4	T295I		1	Deceased	T295I	NSP4	Male	30
NSP4	W6C		1	Deceased	W6C	NSP4	Male	52
	NSP5	11	18
NSP5	A266V		1	Deceased	A266V	NSP5	Male	56
NSP5	G15S		3	Deceased	G15S	NSP5	Male	27-60
NSP5	G71S		2	Deceased	G71S	NSP5	Male,Female	41-56
NSP5	K12R		1	Deceased	K12R	NSP5	Male	58
NSP5	L89F		1	Deceased	L89F	NSP5	Male	57
NSP5	P96S		1	Deceased	P96S	NSP5	Male	52
NSP5	T196M		1	Deceased	T196M	NSP5	Male	60
NSP5	T198I		1	Deceased	T198I	NSP5	Male	54
NSP5	T45I		1	Deceased	T45I	NSP5	Male	25
NSP5	V125I		5	Deceased	V125I	NSP5	Male,Female	30-60
NSP5	V18I		1	Deceased	V18I	NSP5	Male	29
	NSP6	9	93						3
NSP6	A88V		1	Deceased	A88V	NSP6	Female	43
NSP6	C113F		1	Asymptomatic	C113F	NSP6	unknown	unknown
NSP6	I162T		2	Deceased	I162T	NSP6	Male	50,50
NSP6	L125F		1	Deceased	L125F	NSP6	Male	60
NSP6	L37F		84	Asymptomatic	L37F	NSP6	Male,Female,unknown	7-58, unknown
NSP6	M183I		1	Deceased	M183I	NSP6	Male	38
NSP6	V149F		1	Deceased	V149F	NSP6	Female	53
NSP6	V190F		1	Deceased	V190F	NSP6	Male	35
NSP6	Y153F		1	Deceased	Y153F	NSP6	Male	40
	NSP7	2	19
NSP7	L71F		18	Deceased	L71F	NSP7	Male,Female	29-60
NSP7	S25L		1	Deceased	S25L	NSP7	Male	25
	NSP8	4	4
NSP8	A74V		1	Deceased	A74V	NSP8	Male	54
NSP8	G144S		1	Asymptomatic	G144S	NSP8	Male	18-49
NSP8	T123I		1	Deceased	T123I	NSP8	Male	60
NSP8	V26I		1	Asymptomatic	V26I	NSP8	Male	34
	NSP9	1	3
NSP9	L42F		3	Asymptomatic	L42F	NSP9	Male,Female	17715
	NSP10	3	3
NSP10	K124R		1	Deceased	K124R	NSP10	Female	58
NSP10	T101I		1	Asymptomatic	T101I	NSP10	Male	25
NSP10	T111I		1	Deceased	T111I	NSP10	Male	45
	NSP11
	NSP12	21	288
NSP12	A250V		1	Deceased	A250V	NSP12	Male	47
NSP12	A878S		1	Deceased	A878S	NSP12	Female	60
NSP12	A97V		20	Asymptomatic,Deceased	A97V	NSP12	Male,Female	12-60
NSP12	D140G		1	Deceased	D140G	NSP12	Female	52
NSP12	H928Q		1	Deceased	H928Q	NSP12	Male	56
NSP12	L308M		1	Deceased	L308M	NSP12	Female	24
NSP12	L329I		2	Deceased	L329I	NSP12	Male	45
NSP12	L638F		3	Asymptomatic,Deceased	L638F	NSP12	Male,Female	16-57
NSP12	L8F		1	Deceased	L8F	NSP12	Female	35
NSP12	M196I		2	Deceased	M196I	NSP12	Male	48-60
NSP12	N491S		2	Deceased	N491S	NSP12	Male	52
NSP12	N9K		1	Deceased	N9K	NSP12	Female	35
NSP12	P227L		1	Deceased	P227L	NSP12	Male	42
NSP12	P323L		239	Asymptomatic,Deceased	P323L	NSP12	Male,Female	7-60
NSP12	S814P		1	Deceased	S814P	NSP12	Male	48
NSP12	T248I		1	Deceased	T248I	NSP12	Male	58
NSP12	T252N		1	Deceased	T252N	NSP12	Female	18
NSP12	V354A		1	Deceased	V354A	NSP12	Male	48
NSP12	V354G		2	Deceased	V354G	NSP12	Male,Female	40
NSP12	V354L		1	Asymptomatic	V354L	NSP12	Female	24
NSP12	V880I		5	Deceased	V880I	NSP12	Male,Female	45-60
	NSP13	18	26
NSP13	A237T		1	Asymptomatic	A237T	NSP13	Male	58
NSP13	A553V		1	Asymptomatic	A553V	NSP13	Female	38
NSP13	D466N		1	Deceased	D466N	NSP13	Male	41
NSP13	G54S		1	Asymptomatic	G54S	NSP13	Female	22
NSP13	I258V		1	Deceased	I258V	NSP13	Female	41
NSP13	I334V		1	Deceased	I334V	NSP13	Male	52
NSP13	K524N		1	Asymptomatic	K524N	NSP13	Female	18-49
NSP13	L297F		2	Deceased	L297F	NSP13	Male	50-57
NSP13	M576I		1	Asymptomatic	M576I	NSP13	Male	38
NSP13	P47S		1	Asymptomatic	P47S	NSP13	Male	43
NSP13	P504L		1	Asymptomatic	P504L	NSP13	unknown	unknown
NSP13	S166A		1	Asymptomatic,Deceased	S166A	NSP13	Male	28-45
NSP13	S236I		3	Asymptomatic	S236I	NSP13	Male,Female	12-60
NSP13	S485L		2	Asymptomatic	S485L	NSP13	Male,Female	13-24
NSP13	S74P		1	Deceased	S74P	NSP13	Male	60
NSP13	T115I		5	Deceased	T115I	NSP13	Male	45
NSP13	T501I		1	Deceased	T501I	NSP13	Male	39
NSP13	Y541C		1	Asymptomatic	Y541C	NSP13	unknown	unknown
	NSP14	17	30
NSP14	A320V		1	Deceased	A320V	NSP14	Male	25
NSP14	C216F		1	Deceased	C216F	NSP14	Male	17
NSP14	D345G		1	Asymptomatic	D345G	NSP14	Male	34
NSP14	H26Y		1	Asymptomatic	H26Y	NSP14	unknown	unknown
NSP14	I45K		1	Deceased	I45K	NSP14	Male	45
NSP14	K32R		1	Deceased	K32R	NSP14	Male	60
NSP14	K349N		1	Deceased	K349N	NSP14	Female	34
NSP14	L177F		4	Deceased	L177F	NSP14	Male,Female	50-55
NSP14	N3H		1	Deceased	N3H	NSP14	Male	52
NSP14	P140S		2	Deceased	P140S	NSP14	Male	50
NSP14	Q354H		1	Deceased	Q354H	NSP14	Male	56
NSP14	R163C		2	Deceased	R163C	NSP14	Male	60
NSP14	S28I		1	Deceased	S28I	NSP14	Male	60
NSP14	T206I		7	Asymptomatic	T206I	NSP14	unknown	unknown
NSP14	T215I		1	Deceased	T215I	NSP14	Female	30
NSP14	T372I		3	Deceased	T372I	NSP14	Male,Female	50-55
NSP14	V161I		1	Deceased	V161I	NSP14	Female	58
	NSP15	14	18
NSP15	A171V		3	Deceased	A171V	NSP15	Male	40,47,59
NSP15	E223A		1	Deceased	E223A	NSP15	Male	50
NSP15	E260K		2	Deceased	E260K	NSP15	Male	59
NSP15	G129S		1	Deceased	G129S	NSP15	Male	57
NSP15	I143N		1	Asymptomatic	I143N	NSP15	Female	24
NSP15	K259N		1	Deceased	K259N	NSP15	Male	28
NSP15	P270T		1	Deceased	P270T	NSP15	Male	48
NSP15	R206S		2	Asymptomatic	R206S	NSP15	Male	30-32
NSP15	S261L		1	Asymptomatic	S261L	NSP15	Male	50
NSP15	S287L		1	Deceased	S287L	NSP15	Male	35
NSP15	T33I		1	Deceased	T33I	NSP15	Male	58
NSP15	V172L		1	Asymptomatic	V172L	NSP15	Female	22
NSP15	V38F		1	Deceased	V38F	NSP15	Male	27
NSP15	Y225F		1	Deceased	Y225F	NSP15	Male	60
	NSP16	8	10
NSP16	A116V		1	Deceased	A116V	NSP16	Female	55
NSP16	I267T		1	Deceased	I267T	NSP16	Male	57
NSP16	K160R		2	Deceased	K160R	NSP16	Female	58,58
NSP16	K263N		1	Asymptomatic	K263N	NSP16	Male	32
NSP16	M17I		1	Asymptomatic	M17I	NSP16	unknown	unknown
NSP16	S166A		2	Asymptomatic,Deceased	S166A	NSP13	Male	28-45
NSP16	T117I		1	Deceased	T117I	NSP16	Male	60
NSP16	T35I		1	Asymptomatic	T35I	NSP16	unknown	unknown
	Spike	69	355
Spike	A264S		1	Deceased	A264S	Spike	Male	50
Spike	A27S		1	Deceased	A27S	Spike	Male	44
Spike	A647S		1	Deceased	A647S	Spike	Male	36
Spike	A67V		1	Deceased	A67V	Spike	Male	42
Spike	A688S		1	Deceased	A688S	Spike	Male	51
Spike	A688V		1	Deceased	A688V	Spike	Female	41
Spike	A879S		1	Deceased	A879S	Spike	Male	52
Spike	C136G		1	Deceased	C136G	Spike	Female	44
Spike	D1084Y		3	Asymptomatic	D1084Y	Spike	Male,Female	15-17
Spike	D1153Y		1	Deceased	D1153Y	Spike	Female	57
Spike	D574Y		1	Deceased	D574Y	Spike	Female	57
Spike	D614G		217	Asymptomatic,Deceased	D614G	Spike	Male,Female	7-60
Spike	D627P		1	Asymptomatic	D627P	Spike	Female	22
Spike	D88H		1	Asymptomatic	D88H	Spike	Male	17
Spike	E484K		2	Deceased	E484K	Spike	Male	45,45
Spike	E583D		4	Asymptomatic,Deceased	E583D	Spike	Male,Female	36-57
Spike	F59S		1	Deceased	F59S	Spike	Male	48
Spike	G1124V		1	Deceased	G1124V	Spike	Male	19
Spike	G142del		3
Spike	G181V		1	Asymptomatic	G181V	Spike	unknown	unknown
Spike	G476S		1	Asymptomatic	G476S	Spike	Female	42
Spike	G769V		1	Asymptomatic	G769V	Spike	Female	22
Spike	H146Q		1	Deceased	H146Q	Spike	Male	49
Spike	I119V		1	Asymptomatic	I119V	Spike	unknown	unknown
Spike	I1225T		1	Deceased	I1225T	Spike	Male	56
Spike	I870V		3	Deceased	I870V	Spike	Male	45
Spike	K1086R		1	Asymptomatic	K1086R	Spike	unknown	unknown
Spike	K77M		3	Asymptomatic	K77M	Spike	Male,Female	15-17
Spike	K854N		1	Asymptomatic	K854N	Spike	Male	32
Spike	L1063F		2	Deceased	L1063F	Spike	Female	45
Spike	L141del		3
Spike	L54F		6	Deceased	L54F	Spike	Male,Female	48-55
Spike	L5F		3	Asymptomatic,Deceased	L5F	Spike	Male,unknown	59-60,unknown
Spike	M1229I		1	Asymptomatic	M1229I	Spike	Female	24
Spike	M1237L		1	Deceased	M1237L	Spike	Male	57
Spike	M153I		1	Deceased	M153I	Spike	Male	60
Spike	N1192K		1	Deceased	N1192K	Spike	Male	51
Spike	N501Y		1	Deceased	N501Y	Spike	Male	45
Spike	N679K		1	Asymptomatic	N679K	Spike	Male	30
Spike	N978D		1	Deceased	N978D	Spike	Female	34
Spike	P1079T		1	Asymptomatic	P1079T	Spike	unknown	unknown
Spike	P1162S		1	Deceased	P1162S	Spike	Male	29
Spike	P681R		2	Asymptomatic	P681R	Spike	Male	42-50
Spike	P812L		2	Deceased	P812L	Spike	Male,Female	40-45
Spike	P9L		1	Deceased	P9L	Spike	Male	45
Spike	Q183H		1	Deceased	Q183H	Spike	Male	45
Spike	Q218H		1	Asymptomatic	Q218H	Spike	Female	22
Spike	Q613H		2	Deceased	Q613H	Spike	Male	51-54
Spike	R765L		1	Asymptomatic	R765L	Spike	unknown	unknown
Spike	R78M		1	Deceased	R78M	Spike	Male	54
Spike	S12F		1	Deceased	S12F	Spike	Male	49
Spike	S46L		1	Asymptomatic	S46L	Spike	Female	38
Spike	S494P		3	Deceased	S494P	Spike	Male	45
Spike	S939F		1	Deceased	S939F	Spike	Male	54
Spike	T1117I		1	Deceased	T1117I	Spike	Male	52
Spike	T22I		1	Deceased	T22I	Spike	Male	42
Spike	T299I		1	Deceased	T299I	Spike	Female	34
Spike	T29I		1	Asymptomatic	T29I	Spike	Male	32
Spike	T478K		3	Deceased	T478K	Spike	Male	45
Spike	T572I		1	Deceased	T572I	Spike	Female	57
Spike	T791I		1	Deceased	T791I	Spike	Male	56
Spike	V1176F		38	Deceased	V1176F	Spike	Male,Female	27-60
Spike	V1228L		1	Asymptomatic	V1228L	Spike	unknown	unknown
Spike	V143del		3
Spike	V213A		1	Deceased	V213A	Spike	Male	58
Spike	V382L		1	Deceased	V382L	Spike	Male	52
Spike	V47I		1	Asymptomatic	V47I	Spike	Female	38
Spike	Y144F		3	Deceased	Y144F	Spike	Male	45
Spike	Y489H		1	Deceased	Y489H	Spike	Male	45
Stop Proteins
NS6
E55stop		1	2
W27stop		1	1
NSP2
T590del		1	1
Spike
G142del		1	3
L141del		1	3
V143del		1	3
		6	13
