## Supplementary file 4 for "Differential mutational profile of SARS-CoV-2 proteins across deceased and asymptomatic patients"

### Sheet: Sheet1
Supplementary file 4: Distribution of samples and variants in the study
Row Labels	Total Samples	Total Variant No	Variant per sample (Total)	No of Asymptomatic Sample	No of variants in Asymptomatic	Variant per sample (Asymptomatic)	No of Deceased sample	No of variants in Deceased	Variant per sample (Deceased)
Bangladesh	5	50	10	5	50	10	0	NA	NA
Belgium	2	7	3.5	1	1	1	1	6	6
Brazil	62	415	6.69355	2	10	5	60	405	6.75
Colombia	3	7	2.33333	0	NA	NA	3	7	2.33333
Costa Rica	2	13	6.5	0	NA	NA	2	13	6.5
Czech Republic	3	23	7.66667	1	9	9	2	14	7
Dominican Republic	3	6	2	3	6	2	0	NA	NA
India	68	391	5.75	28	178	6.35714	40	213	5.325
Indonesia	2	19	9.5	0	NA	NA	2	19	9.5
Italy	3	13	4.33333	1	3	3	2	10	5
Japan	59	92	1.55932	59	92	1.55932	0	NA	NA
Kuwait	2	4	2	2	4	2	0	NA	NA
Lebanon	1	3	3	0	NA	NA	1	3	3
Mexico	4	16	4	0	NA	NA	4	16	4
Oman	1	8	8	0	NA	NA	1	8	8
Russia	3	13	4.33333	0	NA	NA	3	13	4.33333
Saudi Arabia	70	275	3.92857	0	NA	NA	70	275	3.92857
South Africa	1	6	6	0	NA	NA	1	6	6
Sri Lanka	1	4	4	0	NA	NA	1	4	4
Turkey	8	46	5.75	8	46	5.75	0	NA	NA
United States	29	185	6.37931	4	19	4.75	25	166	6.64
	332	1596	4.80723	114	418	3.66667	218	1178	5.40367
